# A novel regulator of the fungal phosphate starvation response revealed by transcriptional profiling and DNA affinity purification sequencing

**DOI:** 10.1101/2025.04.07.647663

**Authors:** Lori B. Huberman, Vincent W. Wu, David J. Kowbel, Juna Lee, Chris Daum, Vasanth R. Singan, Igor V. Grigoriev, Ronan C. O’Malley, N. Louise Glass

## Abstract

Cells must accurately sense and respond to nutrients to compete for resources and establish growth. Phosphate is a critical nutrient source necessary for signaling, energy metabolism, and synthesis of nucleic acids, phospholipids, and cellular metabolites. During phosphate limitation, fungi import phosphate from the environment and liberate phosphate from phosphate-containing molecules in the cell. In the model filamentous fungus *Neurospora crassa*, the phosphate starvation response is regulated by the conserved transcription factor NUC-1. The activity of NUC-1 is repressed by a complex of the cyclin-dependent kinase MDK-1 and the cyclin PREG when phosphate is plentiful. When phosphate is limiting, NUC-1 repression by MDK-1/PREG is relieved by the cyclin-dependent kinase inhibitor NUC-2. We investigated the global response of *N. crassa* to phosphate starvation. During phosphate starvation, NUC-1 directly activated expression of genes encoding phosphatases, nucleases, and a phosphate transporter and directly repressed genes associated with the ribosome. Additionally, NUC-1 indirectly activated the expression of an uncharacterized transcription factor, which we named *nuc-3*. NUC-3 directly repressed the expression of genes involved in phosphate acquisition and liberation after an extended period of phosphate starvation. Additionally, NUC-3 directly repressed expression of the cyclin-dependent kinase inhibitor *nuc-2*. Thus, through the combination of NUC-3 direct repression of genes in the phosphate starvation response and *nuc-2*, an activator of the phosphate starvation response, NUC-3 serves to act as a brake on the phosphate starvation response after an extended period of phosphate starvation. This braking mechanism could reduce transcription, a phosphate-intensive process, in conditions when phosphate is limiting.

**IMPORTANCE:** Fungi evolved regulatory networks to respond to available nutrients. Phosphate is frequently a limiting nutrient for fungi critical for many cellular functions, including nucleic acid and phospholipid biosynthesis, cell signaling, and energy metabolism. The fungal response to phosphate limitation is important in interactions with plants and animals. We investigated the global transcriptional response to phosphate starvation and the role of a major transcriptional regulator, NUC-1, in the model filamentous fungus *Neurospora crassa*. Our data shows NUC-1 is a bifunctional transcription factor that directly activates phosphate acquisition genes, while directly repressing genes associated with phosphate-intensive processes. NUC-1 indirectly regulates an uncharacterized transcription factor, which we named *nuc-3*. NUC-3 directly represses phosphate acquisition genes and *nuc-2*, an activator of the phosphate starvation response, during extended periods of phosphate starvation. Thus, NUC-3 acts as a brake on the phosphate starvation response to reduce phosphate-intensive activities, like transcriptional activation, when phosphate starvation persists.
