## Supplementary material for "A novel regulator of the fungal phosphate starvation response revealed by transcriptional profiling and DNA affinity purification sequencing": Dataset S3

### Sheet: Fig 3A - pho-2 expression
Strain	Time (h)	Relative pho-2 expression Rep 1	Relative pho-2 expression Rep 2	Relative pho-2 expression Rep 3	Relative pho-2 expression Rep 4	Relative pho-2 expression Rep 5	Relative pho-2 expression Rep 6	Relative pho-2 expression Rep 7	Relative pho-2 expression Rep 8	Relative pho-2 expression Rep 9
Wild type	2	0.274937	0.119682	0.349644	0.0402102	0.0645499	0.0588434
Wild type	4	0.157363	8.63128	10.798	7.143	8.62356	9.67022
Wild type	6	7.34393	8.05578	16.5785	9.55596	15.6271	20.2133	4.07478	5.79359	5.81108
Wild type	8	8.91234	16.6166	21.8795	13.0322	16.4694	20.1108	5.11972	8.95345	8.00022
Wild type	10	8.42935	6.73544	6.81659
Wild type	12	8.24715	9.78519	8.26894
Wild type	24	4.86922	5.94834	6.44232
Dnuc-3	2	0.111127	3.76644	3.08743	2.95093	0.0614077	0.603261
Dnuc-3	4	7.18348	18.0567	12.4778	14.7224	12.5343	9.38268
Dnuc-3	6	22.237	27.0454	24.6849	11.3603	15.649	21.0809	17.2611	12.3707	14.7699
Dnuc-3	8	39.7048	28.0986	36.8883	28.449	22.2896	38.6556	20.1892	19.1769	14.7859
Dnuc-3	10	20.5973	15.3967	18.4895
Dnuc-3	12	34.4058	27.0211	23.619
Dnuc-3	24	20.2869	20.6234	17.5559

### Sheet: Fig 3B - nuc-3 expression
Strain	Replicate	Relative nuc-3 expression
Wild type	1	0.222972
Wild type	2	0.175812
Wild type	3	0.154147
Dnuc-3	1	3.38968e-05
Dnuc-3	2	5.2046e-05
Dnuc-3	3	3.78265e-05
Pgpd-1-nuc-3 Dnuc-3	1	2.87014
Pgpd-1-nuc-3 Dnuc-3	2	3.09467
Pgpd-1-nuc-3 Dnuc-3	3	2.17852

### Sheet: Fig 3C - pho-2 expression
Strain	Replicate	Relative pho-2 expression
Wild type	1	10.4861
Wild type	2	9.76395
Wild type	3	7.17954
Dnuc-3	1	27.8441
Dnuc-3	2	24.6527
Dnuc-3	3	15.0773
Dnuc-1	1	0.0357768
Dnuc-1	2	0.0185879
Dnuc-1	3	0.0369241
Dnuc-1 Dnuc-3	1	0.020173
Dnuc-1 Dnuc-3	2	0.0290278
Dnuc-1 Dnuc-3	3	0.0231367
Pgpd-1-nuc-3 Dnuc-3	1	2.87435
Pgpd-1-nuc-3 Dnuc-3	2	2.25026
Pgpd-1-nuc-3 Dnuc-3	3	1.63726
